# Dietary emulsifiers alter composition and activity of the human gut microbiota *in vitro*, irrespective of chemical or natural emulsifier origin

**DOI:** 10.1101/2020.06.28.174946

**Authors:** Lisa Miclotte, Chris Callewaert, Kim de Paepe, Leen Rymenans, Jeroen Raes, Andreja Rajkovic, John Van Camp, Tom Van de Wiele

## Abstract

The use of additives in food products has become an important public health concern. In recent reports, dietary emulsifiers have been shown to affect the gut microbiota, contributing to a pro-inflammatory phenotype and metabolic syndrome. So far, it is not yet known whether similar microbiome shifts are observable for a more diverse set of emulsifier types and to what extent these effects vary with the unique features of an individual’s microbiome.

To bridge this gap, we investigated the effect of five dietary emulsifiers on the fecal microbiota from 10 human individuals upon a 48 hour exposure. Community structure was assessed with quantative microbial profiling, functionality was evaluated by measuring fermentation metabolites and pro-inflammatory properties were assessed with the phylogenetic prediction algorythm PICRUSt, together with a TLR5 reporter cell assay for flagellin. A comparison was made between two mainstream chemical emulsifiers (carboxymethylcellulose and P80), a natural extract (soy lecithin) and biotechnological emulsifiers (sophorolipids and rhamnolipids).

While fecal microbiota responded in a donor-dependent manner to the different emulsifiers, profound differences between emulsifier were observed. Rhamnolipids, sophorolipids and soy lecithin eliminated 91% ± 0%, 89% ± 1% and 87% ± 1% of the viable bacterial population after 48 hours, yet they all selectively increased the proportional abundance of putative pathogens. Moreover, profound shifts in butyrate (−96% ± 6 %, −73% ± 24% and −34 ± 25% respectively) and propionate (+13% ± 24 %, +88% ± 50% and +29% ± 16% respectively) production were observed for these emulsifiers. Phylogenetic prediction indicated higher motility, which was, however, not confirmed by increased flagellin levels using the TLR5 reporter cell assay.

We conclude that dietary emulsifiers can severely impact the gut microbiota and this seems to be proportional to their emulsifying strength, rather than emulsifier type or origin. As biotechnological emulsifiers were especially more impactful than chemical emulsifiers, caution is warranted when considering them as more natural alternatives for clean label strategies.
