## Supplementary Data 1 - Bugbase for "Dietary emulsifiers alter composition and activity of the human gut microbiota *in vitro*, irrespective of chemical or natural emulsifier origin": predictions.txt

	Aerobic	Anaerobic	Contains_Mobile_Elements	Facultatively_Anaerobic	Forms_Biofilms	Gram_Negative	Gram_Positive	Potentially_Pathogenic	Stress_Tolerant
64	0.000255777215609231	0.653904195598926	0.343326102552048	0.344586718828979	0.46070957471557	0.778717386882526	0.221282613117474	0.343435721358737	0.343435721358737
65	0.00184922921454217	0.692255464487511	0.3007958062275	0.302745239980761	0.417485509816401	0.777320008356452	0.222679991643549	0.300941558283818	0.300941558283818
66	0.000778899970698525	0.738512770868647	0.258372247423139	0.25974768586346	0.323367122755872	0.864187662966274	0.135812337033726	0.258372247423139	0.258372247423139
161	0.0407492037581803	0.796794493263193	0.110459043374741	0.114215602150697	0.160213177954135	0.768556792277164	0.231443207722836	0.109550983123862	0.109550983123862
162	0.0435695827437156	0.785590345868321	0.119025271135109	0.129657211007579	0.181702232343099	0.633448937668127	0.366551062331872	0.118345293253818	0.118345293253818
163	0.0271056623479969	0.876630277107734	0.0517245666824161	0.0641583567503046	0.0910319216837009	0.646580293271662	0.353419706728338	0.0511277447591575	0.0511277447591575
177	0.0143338681130207	0.952936122397147	8.39601776877227e-05	0.0114838865259541	0.0397877953153486	0.646498965540644	0.353501034459356	8.39601776877227e-05	8.39601776877227e-05
178	0.00773733155697781	0.973078685869266	0	0.00900224563317163	0.0272860036436096	0.649778147213	0.350221852787	0	0
179	0.0103534710082664	0.961832479037658	0	0.00897869692749844	0.0306290183994548	0.656280643536488	0.343719356463512	0	0
257	0.0331988365424853	0.828517108301775	0.123847262620053	0.127915747490455	0.217476661104251	0.71499992250505	0.28500007749495	0.12355794814038	0.12355794814038
258	0.0343755649615813	0.859940293435541	0.0929528537779709	0.0958900064803845	0.177604495553089	0.72317879696919	0.27682120303081	0.092807809200074	0.092807809200074
259	0.0220640826183004	0.878699957241851	0.0733665485007589	0.0881783224471508	0.201638558587197	0.627982161514644	0.372017838485357	0.0731617774323756	0.0731617774323756
273	0.00587314915504655	0.817415416710639	0.164893906411106	0.166405892726319	0.602290571869495	0.314169780768539	0.685830219231461	0.164893906411106	0.164893906411106
274	0.0200182750179591	0.738251601982188	0.218660767505079	0.222152356606957	0.417227135229804	0.575312891804637	0.424687108195364	0.218660767505079	0.218660767505079
275	0.0143905334121605	0.868028726071156	0.0862122584036983	0.101925306715429	0.277016677000178	0.453619991711367	0.546380008288633	0.0862122584036983	0.0862122584036983
353	0.00817563839442821	0.367193317144211	0.610475422904672	0.623342576121526	0.655876401702356	0.912011636534476	0.087988363465524	0.62162461833508	0.62162461833508
354	0.00798759266413218	0.356378162426869	0.622422487904285	0.634527566994083	0.673819206022837	0.920422410380212	0.079577589619788	0.633058093839841	0.633058093839841
355	0.00512302492061254	0.382397217288579	0.596274332479352	0.611579072583526	0.635961044285344	0.917410059392979	0.0825899406070212	0.608320889182689	0.608320889182689
369	0.00686919149248797	0.937990459747798	0.023205167898993	0.0263117846778722	0.11533314791589	0.692021977214645	0.307978022785355	0.0231421959372589	0.023205167898993
370	0.00996992143279904	0.936087001015982	0.0182623640213493	0.022593213490306	0.0835099609537786	0.743227047289079	0.256772952710922	0.0182623640213493	0.0182623640213493
371	0.00965001813596066	0.96279006992889	0.00124360873080812	0.0074568321959696	0.153214523711112	0.55492858287652	0.44507141712348	0.00124360873080812	0.00124360873080812
449	0.100611490255928	0.874719110126729	0.010239719748028	0.0232911999390612	0.186404524291134	0.564777153936496	0.435222846063504	0.010239719748028	0.010239719748028
450	0.0894884740369147	0.882407507018889	0.010674319805133	0.02675905464875	0.17042912021419	0.56645810580637	0.43354189419363	0.010674319805133	0.010674319805133
451	0.0555673708002987	0.929554323472824	0.00507451023062808	0.0140785510443302	0.11877123652856	0.734492326410699	0.265507673589301	0.00507451023062808	0.00507451023062808
465	0.0133014716864079	0.890516641200327	0.0157715152281056	0.0835495100122928	0.210114541088887	0.505941201475133	0.494058798524866	0.0157715152281056	0.0157715152281056
466	0.0165590227027888	0.920303008854893	0.0147908969241878	0.0460816099040879	0.063714425887945	0.774448779387691	0.22555122061231	0.0147908969241878	0.0147908969241878
467	0.0143609794803998	0.9315324250923	0.00216119429476028	0.0422450841312743	0.0456095520611607	0.71693601116095	0.28306398883905	0.00216119429476028	0.00216119429476028
513	0.00632337257918204	0.899314932406062	0.0430188496725456	0.0504565773744181	0.167530252370613	0.647781271531356	0.352218728468644	0.041966139726855	0.0433033658740836
514	0.00609279788507626	0.902170516218324	0.0511126240657648	0.054704866886627	0.126493171911071	0.710196978336145	0.289803021663855	0.0495488551170528	0.0513486646617968
515	0.00806870524974813	0.929180020947696	0.0345801653560634	0.0401239696433053	0.0818746541359724	0.728764759568052	0.271235240431948	0.0338915560026526	0.0345801653560634
79	0.000458578506456598	0.581702779984016	0.415266234459024	0.41688217776749	0.51953825199856	0.788234684881696	0.211765315118304	0.415266234459024	0.415266234459024
176	0.0415351597020578	0.787973082010945	0.143723618559361	0.14706915573901	0.195287156320842	0.791971808566112	0.208028191433888	0.142801468852747	0.142801468852747
192	0.0158022825421818	0.956541312119847	5.26012178935316e-05	0.0160302211530538	0.045710458349479	0.582325289438201	0.417674710561798	5.26012178935316e-05	5.26012178935316e-05
272	0.0385811006887395	0.844761696983868	0.104845393754789	0.107439388213975	0.217172660864192	0.737867726115939	0.26213227388406	0.104845393754789	0.104845393754789
288	0.00688553570095614	0.809242523636036	0.169289766642893	0.170419915359767	0.46191689500244	0.480209956517179	0.519790043482821	0.169159543745476	0.169159543745476
368	0.0116239511300141	0.338078573651781	0.636277201855234	0.649510623141711	0.668585824996093	0.953396471683757	0.046603528316243	0.647543492950478	0.647543492950478
384	0.0116575372016165	0.93530992054468	0.0189909753911045	0.023244466930625	0.163448994866106	0.622957070169706	0.377042929830293	0.0189325416206704	0.0189909753911045
464	0.108515490598239	0.866413147297668	0.0115873746807665	0.0237418201743299	0.175070018442327	0.660805568498739	0.339194431501262	0.0115873746807665	0.0115873746807665
480	0.0188050943140753	0.908229413519492	0.0234982761996879	0.0568792066688496	0.0811596798494729	0.780229620666831	0.219770379333169	0.0234982761996879	0.0234982761996879
528	0.00674595023961265	0.884807302369454	0.0654444782985798	0.072219631785983	0.146152520775677	0.680939429543757	0.319060570456242	0.0639259094134722	0.0658825270154378
