## Supplementary Data 1 - Bugbase for "Dietary emulsifiers alter composition and activity of the human gut microbiota *in vitro*, irrespective of chemical or natural emulsifier origin": predictions.txt

	Aerobic	Anaerobic	Contains_Mobile_Elements	Facultatively_Anaerobic	Forms_Biofilms	Gram_Negative	Gram_Positive	Potentially_Pathogenic	Stress_Tolerant
79	0.000458506416906473	0.58176853722729	0.415200953693347	0.41681664297197	0.519718583109123	0.78800597118833	0.21199402881167	0.415200953693347	0.415200953693347
176	0.04170179934419	0.787353889394065	0.144300239728858	0.147659199250503	0.196070651125623	0.79112176572704	0.20887823427296	0.143374390344714	0.143374390344714
192	0.0158270500749425	0.956473197626075	5.26836618305992e-05	0.0160553459428751	0.0457821021307907	0.583053597723364	0.416946402276637	5.26836618305992e-05	5.26836618305992e-05
272	0.0387809404743923	0.844564736208594	0.104990772540376	0.107588363836303	0.21701647040131	0.738565241092536	0.261434758907465	0.104990772540376	0.104990772540376
288	0.00689734693235778	0.80891530426012	0.169580160984683	0.170712248323125	0.462709252717534	0.480345589459941	0.51965441054006	0.169449714707003	0.169449714707003
368	0.0116229514548061	0.338186589668516	0.636171391275804	0.649403674470506	0.66847723583224	0.953370677209351	0.0466293227906493	0.647436713455078	0.647436713455078
384	0.0116647339134841	0.935781595642048	0.0190026993578062	0.0228495278560083	0.163549899139519	0.62338939941725	0.376610600582749	0.0189442295136283	0.0190026993578062
464	0.108515490598239	0.866413147297668	0.0115873746807665	0.0237418201743299	0.175070018442327	0.660805568498739	0.339194431501262	0.0115873746807665	0.0115873746807665
480	0.0188247136197289	0.908133669506934	0.0235227918897129	0.0569385485962196	0.0812443535309298	0.779093119691375	0.220906880308626	0.0235227918897129	0.0235227918897129
528	0.00674843339938943	0.884764900355923	0.0654685681732974	0.0722462155700868	0.146206318987638	0.680821984506843	0.319178015493156	0.0639494403084998	0.0659067781342968
67	0.00153879675145782	0.567430008993556	0.428432050162188	0.429877096691393	0.506083096317685	0.845903729513152	0.154096270486848	0.428509636553018	0.428509636553018
68	0.00210286383768895	0.664469924979081	0.329699008837661	0.330246629628726	0.427701225606623	0.824231249933503	0.175768750066497	0.329699008837661	0.329699008837661
69	0.000409020127361077	0.584099245163094	0.412149455954538	0.412928541911416	0.471639161145166	0.849950966277589	0.150049033722411	0.412149455954538	0.412149455954538
164	0.0491989337901731	0.769726628759489	0.130000958010944	0.142671498047348	0.204698761911739	0.567350761618701	0.4326492383813	0.129622261920192	0.129622261920192
165	0.0600174888220476	0.757269546410612	0.131613685985903	0.143898008864697	0.210924286376264	0.624592466167796	0.375407533832204	0.131414787928498	0.131414787928498
166	0.0609159881457517	0.738129153362828	0.164121153383522	0.171868492687667	0.243084087732474	0.519413616520069	0.48058638347993	0.164000438024303	0.164000438024303
180	0.00671214487274321	0.975913901902231	0.000136982548423331	0.00759339926759997	0.0366063030236615	0.636544204268376	0.363455795731624	0.000136982548423331	0.000136982548423331
181	0.00847858680991441	0.971428027612508	0.000103819430325483	0.00673961135196258	0.0388025120841491	0.576066333694683	0.423933666305317	0.000103819430325483	0.000103819430325483
182	0.00554178681698819	0.964446686803168	6.900876008702e-05	0.0196176569647379	0.0599283574055697	0.468982000023386	0.531017999976614	6.900876008702e-05	6.900876008702e-05
260	0.032236661810734	0.842923800320203	0.114450967099854	0.117353709019054	0.19954998485526	0.716663541561495	0.283336458438505	0.114234613664883	0.114234613664883
261	0.0309827124271092	0.834670492311151	0.117626784617492	0.120994844315614	0.28010129709576	0.637521166978678	0.362478833021321	0.117626784617492	0.117626784617492
262	0.0279131099484781	0.838894761769258	0.122631500402837	0.127619583227566	0.31278326384247	0.597698524016934	0.402301475983065	0.122631500402837	0.122631500402837
276	0.0161296155477667	0.754766801092347	0.204697796344117	0.205909777757795	0.489677143789866	0.473232804036289	0.526767195963711	0.204697796344117	0.204697796344117
277	0.0181110134976458	0.708976656077813	0.248726596864378	0.250788380991557	0.556261814400204	0.499682937831174	0.500317062168826	0.248726596864378	0.248726596864378
278	0.0176922322161987	0.65617324825582	0.269883598057553	0.271558298319598	0.397505004836596	0.577048797991592	0.422951202008407	0.269883598057553	0.269883598057553
356	0.00736817778982107	0.354493173555852	0.623553215308145	0.63771846743617	0.650236866442827	0.956014744073194	0.0439852559268061	0.636055750330035	0.636055750330035
357	0.00521539677372717	0.454814529669665	0.525690707457929	0.537058143691277	0.577024225872803	0.902992733036434	0.0970072669635658	0.535828800166041	0.535828800166041
358	0.00561047775726853	0.541674142235494	0.441374960196669	0.449914702492633	0.471082472502577	0.901079218729569	0.0989207812704311	0.448047584149564	0.448047584149564
372	0.00787230146589174	0.942939271297867	0.0193683607494162	0.0225403503510575	0.208606376756429	0.573400079684224	0.426599920315777	0.019233791493589	0.019233791493589
373	0.008646723348355	0.906345781929637	0.03402834728893	0.0377851069051873	0.117525619274567	0.703209545552926	0.296790454447074	0.0339638996614888	0.03402834728893
374	0.00573797081632663	0.878400862663922	0.0515146698212633	0.0555235256803469	0.165025834572034	0.559526152739152	0.440473847260848	0.0515744663039346	0.0515744663039346
452	0.0865578249451408	0.887628359213448	0.0123261483141833	0.0246566583227453	0.174083946042351	0.607016570513114	0.392983429486886	0.0123261483141833	0.0123261483141833
453	0.0739011529665647	0.904473331892084	0.012273233589882	0.0205329452949212	0.14182080109509	0.723346191468261	0.276653808531739	0.012273233589882	0.012273233589882
454	0.109870595489942	0.859152085770051	0.0176262257866772	0.0297613092520405	0.249925420510087	0.664788385244902	0.335211614755097	0.0176262257866772	0.0176262257866772
468	0.0231836655265068	0.903223633492257	0.0147233517491064	0.0557418398736593	0.0806817221937687	0.697917346075751	0.302082653924249	0.0147233517491064	0.0147233517491064
469	0.0236829976017356	0.868212590180082	0.054655585907663	0.0843642093082298	0.117733972434669	0.766812095272444	0.233187904727555	0.054655585907663	0.054655585907663
470	0.017896550123775	0.881150514220484	0.0608167872571352	0.0760915497831597	0.125373557236527	0.798937388943819	0.201062611056182	0.0608167872571352	0.0608167872571352
516	0.00615040278201678	0.899947282261868	0.0607024715678749	0.0663441944205519	0.106067472538991	0.745241787388232	0.254758212611769	0.059808428055702	0.0610724206073947
517	0.00608122378983248	0.915774652003363	0.0617527154962281	0.0680571034618343	0.0906710732735661	0.792198818026883	0.207801181973117	0.0590109841938659	0.0621990438477755
518	0.00449753110366444	0.891397765982846	0.0605998509097644	0.0773000989797565	0.213180053838952	0.608765172170504	0.391234827829496	0.0589059755590336	0.0609795126263075
