## Supplementary Data 1 - Bugbase for "Dietary emulsifiers alter composition and activity of the human gut microbiota *in vitro*, irrespective of chemical or natural emulsifier origin": predictions.txt

	Aerobic	Anaerobic	Contains_Mobile_Elements	Facultatively_Anaerobic	Forms_Biofilms	Gram_Negative	Gram_Positive	Potentially_Pathogenic	Stress_Tolerant
79	0.000467766437535361	0.573321911770976	0.423586374822837	0.425234694650343	0.423586374822837	0.802797943355075	0.197202056644924	0.423586374822837	0.423586374822837
176	0.0419399571898732	0.786372257441612	0.145124334486539	0.148502476934963	0.144193197601657	0.793824123761394	0.206175876238606	0.144193197601657	0.144193197601657
192	0.0158755952247266	0.956339691057835	5.28452545621969e-05	0.0161045913278295	5.28452545621969e-05	0.583300635332073	0.416699364667927	5.28452545621969e-05	5.28452545621969e-05
272	0.0390013960607539	0.84471136864414	0.105587607017308	0.107390501740871	0.105587607017308	0.740611281180092	0.259388718819908	0.105587607017308	0.105587607017308
288	0.00681267465322728	0.806098539643871	0.172388847672904	0.173539685309842	0.172256240867002	0.473462654963484	0.526537345036515	0.172256240867002	0.172256240867002
368	0.0116207250736511	0.338211200080366	0.636151692603302	0.649381441148689	0.647414856905456	0.953290218882528	0.046709781117471	0.647414856905456	0.647414856905456
384	0.0124951851260323	0.930661639364112	0.0203555647416566	0.0249146893062302	0.0203555647416566	0.598659768739907	0.401340231260093	0.0203555647416566	0.0203555647416566
464	0.108854922698818	0.866187192361309	0.0116236195238428	0.0238160836352322	0.0116236195238428	0.662719022300078	0.337280977699921	0.0116236195238428	0.0116236195238428
480	0.0185018907061446	0.908050715411878	0.0236902515919947	0.0572296872136272	0.0249846225467456	0.780984820509362	0.219015179490638	0.0236902515919947	0.0236902515919947
528	0.00675249052897432	0.884471512869681	0.0657320362315451	0.072513758321251	0.0661705096425175	0.681414476248382	0.318585523751617	0.0661705096425175	0.0661705096425175
76	0.00144376931041453	0.410137735592213	0.585634082855858	0.587070977074318	0.586170340028298	0.906797815920788	0.093202184079212	0.586170340028298	0.586170340028298
77	0.00129172787599412	0.051719771034902	0.942288348397461	0.945924725191227	0.945544805227699	0.981079985816321	0.0189200141836786	0.945544805227699	0.945544805227699
78	0.00249606860190623	0.0706664755295232	0.922450426204614	0.926459263656161	0.925475963903895	0.933740724385762	0.0662592756142382	0.925475963903895	0.925475963903895
173	0.0550370758564914	0.595276056817149	0.335664067152012	0.337952903957948	0.334992115062196	0.82805795946749	0.17194204053251	0.334992115062196	0.334992115062196
174	0.0373601521721382	0.132595159088707	0.829499908821849	0.828858991272076	0.828858991272076	0.967035474023383	0.0329645259766172	0.828858991272076	0.828858991272076
175	0.0165348943287213	0.0597591172701405	0.921532365416898	0.922587371576272	0.922261560850583	0.978110949412455	0.0218890505875453	0.922261560850583	0.922261560850583
189	0.0160876152914784	0.973040506809083	0.000288645537375989	0.0041766134574859	0.000288645537375989	0.6064901949079	0.393509805092101	0.000288645537375989	0.000288645537375989
190	0.0399203671655787	0.764887784231436	0.189679991856059	0.191902370202351	0.189744512517725	0.423473118541661	0.576526881458339	0.189744512517725	0.189744512517725
191	0.0139482591945157	0.222608228225317	0.762024803875998	0.763293799601336	0.762794756338562	0.904657784647148	0.0953422153528522	0.762794756338562	0.762794756338562
269	0.0300046008851911	0.722525885969936	0.243020193572659	0.24423631296563	0.242768582663769	0.859680789626921	0.140319210373079	0.242768582663769	0.242768582663769
270	0.0632869645911423	0.131705878428376	0.80285551390759	0.80413679537101	0.802703882965173	0.971957373509468	0.0280426264905322	0.802703882965173	0.802703882965173
271	0.0348756111149707	0.043786413189322	0.917588532493131	0.921123429899375	0.919836155121379	0.983027043667902	0.0169729563320978	0.919836155121379	0.919836155121379
285	0.00545729941640308	0.27951767868015	0.701563683342986	0.701771580463611	0.701563683342986	0.893530687099983	0.106469312900016	0.701563683342986	0.701563683342986
286	0.0388487168580746	0.0623848007939884	0.882518077413866	0.882518077413866	0.882518077413866	0.950233943002977	0.0497660569970226	0.882518077413866	0.882518077413866
287	0.00422333595604425	0.0396704310282129	0.951779586493259	0.952027531852714	0.952027531852714	0.970378794390484	0.0296212056095158	0.952027531852714	0.952027531852714
365	0.0170243442081208	0.267891446928301	0.701906842895888	0.714539179260594	0.713693443669758	0.968397680089102	0.031602319910898	0.713693443669758	0.713693443669758
366	0.0181548652758894	0.0519481851974862	0.910657922437399	0.929833108242138	0.929035092186055	0.979227642060158	0.0207723579398417	0.929035092186055	0.929035092186055
367	0.00848756300015996	0.0228149513444525	0.948366216600152	0.968697485655388	0.967766360600518	0.989566624385176	0.0104333756148239	0.967766360600518	0.967766360600518
381	0.0210909839528385	0.823814690990815	0.106527160941256	0.118672972874443	0.10675233158844	0.712371304252723	0.287628695747277	0.10675233158844	0.10675233158844
382	0.0571519620666918	0.427820998811759	0.466306898408503	0.483559841183653	0.468510483698272	0.788098718360894	0.211901281639106	0.468510483698272	0.468510483698272
383	0.00806071477154454	0.117278970961813	0.859206392893411	0.87060781206007	0.866533165032695	0.894169901392276	0.105830098607723	0.866533165032695	0.866533165032695
461	0.124530429203368	0.829981090199915	0.0390336581865601	0.0442357275025013	0.0390336581865601	0.73841523831451	0.26158476168549	0.0390336581865601	0.0390336581865601
462	0.133247780985991	0.370707232738032	0.491248707803087	0.495820411364204	0.491640822728407	0.685153697168455	0.314846302831545	0.491640822728407	0.491640822728407
463	0.0994532205343845	0.218958353464103	0.678859526657581	0.681448482445414	0.679419300881978	0.816750577267169	0.183249422732831	0.679419300881978	0.679419300881978
477	0.0577034245712938	0.365109288686163	0.562801429959729	0.569006548069144	0.562822299191039	0.916561335018639	0.0834386649813603	0.562676214571871	0.562676214571871
478	0.0677503086415212	0.0691975026155438	0.845604194287446	0.852880629672847	0.847472965357104	0.946412621709234	0.0535873782907661	0.847472965357104	0.847472965357104
479	0.00684803321083435	0.0478220985889933	0.929879259108026	0.941087065015199	0.935578864389093	0.952411131527607	0.0475888684723924	0.935578864389093	0.935578864389093
525	0.011166696174621	0.779452916483626	0.188111698383186	0.193586279949315	0.190432050835055	0.893908530981237	0.106091469018763	0.190432050835055	0.190432050835055
526	0.0305429932510507	0.138341393656531	0.815485474824941	0.822990173746979	0.81987515801351	0.911208475256366	0.0887915247436334	0.81987515801351	0.81987515801351
527	0.00186451211932878	0.0975954356125675	0.887021374334585	0.895270778887392	0.89281178464306	0.8983512771715	0.1016487228285	0.89281178464306	0.89281178464306
