## Supplementary Data 1 - Bugbase for "Dietary emulsifiers alter composition and activity of the human gut microbiota *in vitro*, irrespective of chemical or natural emulsifier origin": predictions.txt

	Aerobic	Anaerobic	Contains_Mobile_Elements	Facultatively_Anaerobic	Forms_Biofilms	Gram_Negative	Gram_Positive	Potentially_Pathogenic	Stress_Tolerant
79	0.000458879123746901	0.581428568752892	0.41553845875301	0.417155461379547	0.41553845875301	0.788226972228136	0.211773027771864	0.41553845875301	0.41553845875301
176	0.0417283603406869	0.787450059143209	0.144392148428776	0.147753247361992	0.143465709346281	0.795655662445303	0.204344337554697	0.143465709346281	0.143465709346281
192	0.0160763029051953	0.955787714315402	5.35133522503033e-05	0.0163081940982799	5.35133522503033e-05	0.590675030803623	0.409324969196377	5.35133522503033e-05	5.35133522503033e-05
272	0.0388639776495464	0.844891874862183	0.105215577226966	0.107378760888592	0.105215577226966	0.740498621690605	0.259501378309396	0.105215577226966	0.105215577226966
288	0.00695390530711438	0.807496361588046	0.170970721498793	0.172112091974733	0.170839205559179	0.47789275767554	0.52210724232446	0.170839205559179	0.170839205559179
368	0.0116231493966393	0.33807313728387	0.636284406970313	0.649516915514179	0.647549921000902	0.953489094888752	0.046510905111248	0.647549921000902	0.647549921000902
384	0.0116838622143701	0.93526632763619	0.0190338607502269	0.0232969575105662	0.0190338607502269	0.623318431609875	0.376681568390126	0.0190338607502269	0.0190338607502269
464	0.1089123983082	0.866116538940486	0.0116297568173964	0.0238286585733799	0.0116297568173964	0.66306893922355	0.336931060776451	0.0116297568173964	0.0116297568173964
480	0.0189098467900996	0.907832126560361	0.0236291717205031	0.0570821336122256	0.0249202054370963	0.781055870297762	0.218944129702238	0.0236291717205031	0.0236291717205031
528	0.00675325054998063	0.884458509656028	0.065739434646709	0.0725219200475554	0.0661779574096948	0.681532101084369	0.31846789891563	0.0661779574096948	0.0661779574096948
73	0.000932013720256399	0.580297737172131	0.415830284739702	0.417145882338023	0.41598245024505	0.814325114282635	0.185674885717365	0.41598245024505	0.41598245024505
74	0.00080020223886788	0.53283213455417	0.463620846542114	0.465064476703663	0.463934395174487	0.874639337419481	0.125360662580518	0.463934395174487	0.463934395174487
75	0.00121599291249845	0.248447618571976	0.748747635870922	0.749804391616308	0.74909506241735	0.850407538577013	0.149592461422987	0.74909506241735	0.74909506241735
170	0.045240230557124	0.768362104667049	0.145823311998457	0.14836777885601	0.145121005702616	0.799475388344726	0.200524611655275	0.145121005702616	0.145121005702616
171	0.0417148628351432	0.608954991972101	0.33803497747009	0.339480862524386	0.337171762512301	0.8615316886211	0.1384683113789	0.337171762512301	0.337171762512301
172	0.011178911165291	0.0748624639483102	0.913205930119658	0.913735604214772	0.912982909448032	0.970170985169921	0.0298290148300782	0.912982909448032	0.912982909448032
186	0.00685008389913683	0.974095361994315	5.75637302448473e-05	0.00603939469818856	5.75637302448473e-05	0.681462943828353	0.318537056171648	5.75637302448473e-05	5.75637302448473e-05
188	0.0108344194906758	0.890016856326448	0.0954794966913976	0.0972998546220172	0.0954794966913976	0.326055243633447	0.673944756366553	0.0954794966913976	0.0954794966913976
266	0.0216234326085052	0.876333534660246	0.0922312913251665	0.0950898261262909	0.0920878523028879	0.686079601485413	0.313920398514587	0.0920878523028879	0.0920878523028879
267	0.0554417430495437	0.402127265878497	0.540876679376954	0.541478049973236	0.540876679376954	0.842875740974485	0.157124259025515	0.540876679376954	0.540876679376954
268	0.060611765690289	0.122672147350915	0.814205849898283	0.816402307326231	0.814205849898283	0.917606698149223	0.0823933018507769	0.814205849898283	0.814205849898283
282	0.0144205219059698	0.658567696973054	0.304445613057309	0.306082537165555	0.304445613057309	0.59972333755463	0.40027666244537	0.304445613057309	0.304445613057309
283	0.014783592344553	0.0610548284218284	0.920951427753087	0.920951427753087	0.920951427753087	0.967222663830362	0.0327773361696376	0.920951427753087	0.920951427753087
284	0.0154473522151555	0.246598736266864	0.724602431211414	0.724602431211414	0.724602431211414	0.927550106863592	0.0724498931364076	0.724602431211414	0.724602431211414
362	0.00831980267968915	0.284738219478121	0.692236798538158	0.706570143085556	0.704308148316031	0.949638523497301	0.0503614765026993	0.704215189626873	0.704215189626873
363	0.0173008620935162	0.162692180946065	0.805644495254214	0.819665211536349	0.818917643421197	0.956708686436368	0.0432913135636318	0.818917643421197	0.818917643421197
364	0.00163027098117654	0.0194125544565307	0.964995165943189	0.978957174562293	0.978217387730498	0.986478340685536	0.0135216593144642	0.978217387730498	0.978217387730498
378	0.0116072976922146	0.920757599492433	0.040393710316847	0.0446845597006989	0.040393710316847	0.682924567496527	0.317075432503472	0.040393710316847	0.040393710316847
379	0.0383719233604131	0.84458296195241	0.0965048498295432	0.100737047259001	0.0966338310845362	0.762100792939136	0.237899207060864	0.0966338310845362	0.0966338310845362
380	0.021439992645393	0.57093419925075	0.339653386003826	0.363675464834144	0.341595227385404	0.649454478594482	0.350545521405518	0.341595227385404	0.341595227385404
458	0.0792607959034505	0.895114997162216	0.0170900809930414	0.0246088012156702	0.0170900809930414	0.411028066602728	0.588971933397272	0.0170900809930414	0.0170900809930414
459	0.201292421336905	0.435727517456381	0.359828218571222	0.362707828019544	0.359965479001728	0.839976642850076	0.160023357149924	0.359965479001728	0.359965479001728
460	0.0741868246393505	0.305630650044012	0.614318625261525	0.619908267184884	0.614514523927063	0.831736106213644	0.168263893786355	0.614514523927063	0.614514523927063
474	0.0199551100893255	0.898766890510418	0.0444900815106273	0.0611920361300172	0.0455805246849074	0.69188255927013	0.30811744072987	0.0442719928757713	0.0442719928757713
475	0.042072021596292	0.400848910847383	0.53625358664833	0.543387833409735	0.536851219884888	0.892371687125418	0.107628312874582	0.536661063855074	0.536661063855074
476	0.0451779654810439	0.109890327856846	0.82917816077924	0.838203073505358	0.829712179283744	0.925237409369431	0.0747625906305691	0.82917816077924	0.82917816077924
522	0.00542691979497405	0.904850363229877	0.0648806065018489	0.0687822310170816	0.0651836452991486	0.702053012092006	0.297946987907995	0.0651836452991486	0.0651836452991486
523	0.0152707487249933	0.602127638771936	0.354135934717702	0.358758712392955	0.355529184301255	0.809211579615047	0.190788420384952	0.355529184301255	0.355529184301255
524	0.0146051778458971	0.15097775421273	0.775188696953403	0.784843220557629	0.777880895634675	0.900721434463284	0.099278565536716	0.777880895634675	0.777880895634675
