## Supplementary Data 1 - Bugbase for "Dietary emulsifiers alter composition and activity of the human gut microbiota *in vitro*, irrespective of chemical or natural emulsifier origin": predictions.txt

	Aerobic	Anaerobic	Contains_Mobile_Elements	Facultatively_Anaerobic	Forms_Biofilms	Gram_Negative	Gram_Positive	Potentially_Pathogenic	Stress_Tolerant
79	0.000458200289009053	0.582047775016801	0.414923739263463	0.416538349805686	0.519371586096146	0.787165654054418	0.212834345945582	0.414923739263463	0.414923739263463
176	0.0415538401470392	0.788016107535869	0.143788258280702	0.147135300116254	0.195374986751865	0.792327998018683	0.207672001981317	0.142865693837105	0.142865693837105
192	0.0158599502600284	0.956382717097643	5.27931770098033e-05	0.0160887206937375	0.045877270821519	0.584450385632161	0.415549614367839	5.27931770098033e-05	5.27931770098033e-05
272	0.0387866166308858	0.844761532876362	0.105006139471864	0.107604110963178	0.217651987866375	0.739057547943551	0.260942452056449	0.105006139471864	0.105006139471864
288	0.00690004718877257	0.808840496122946	0.169646550267694	0.170779080809317	0.462890399706381	0.480664138280581	0.519335861719419	0.169516052921335	0.169516052921335
368	0.0116196863876438	0.33818097001823	0.636094831963587	0.649323398004904	0.668391601307704	0.953205011702684	0.0467949882973158	0.647356989539303	0.647356989539303
384	0.0116647339134841	0.935269984505491	0.0190026993578062	0.0232588167652533	0.163345254684896	0.623423506826354	0.376576493173645	0.0189442295136283	0.0190026993578062
464	0.108723479698972	0.866157104504053	0.0116095839305834	0.0237873255653169	0.175405571048691	0.66207211906395	0.33792788093605	0.0116095839305834	0.0116095839305834
480	0.0189085544122672	0.907724518743118	0.0236275568043133	0.0571921393353258	0.0816061965383134	0.780956926898856	0.219043073101144	0.0236275568043133	0.0236275568043133
528	0.00674903804295427	0.884530581517764	0.0656984280487294	0.0724766827065882	0.146443412773309	0.681475107931045	0.318524892068955	0.0641791640736921	0.0661366772722979
70	0.00111962082174837	0.569161910499644	0.427495221618279	0.428001716751927	0.484329307141315	0.904028502347205	0.0959714976527949	0.427695153907876	0.427695153907876
71	0.00201509655797266	0.647044777566673	0.342827013808714	0.344360305325006	0.456996627364708	0.757517522249393	0.242482477750607	0.342899739098025	0.342899739098025
72	0.00544114311787932	0.435231553111546	0.555077357105218	0.556288743328122	0.638895188845018	0.855518638186528	0.144481361813472	0.555440772972089	0.555440772972089
167	0.0466940971448587	0.785650587714246	0.130448212125158	0.135909430393573	0.187171339526527	0.785317194638908	0.214682805361091	0.129990613786457	0.129990613786457
168	0.0632016958467457	0.699736123662731	0.199352197234059	0.203222086544089	0.273896288080128	0.786050246197346	0.213949753802653	0.198416741976383	0.198416741976383
169	0.110820406644776	0.267720616383331	0.614226636257272	0.617647019178407	0.744814497301436	0.86775013614135	0.13224986385865	0.613566148520777	0.613566148520777
183	0.00806236938077467	0.977359891839037	0.00011469879379881	0.00551510033515943	0.0367131722484357	0.679953088193336	0.320046911806664	0.00011469879379881	0.00011469879379881
184	0.0089570170451498	0.975213556025158	0.000398430185070821	0.00661496268803478	0.0371740470750372	0.75211563874233	0.24788436125767	0.000398430185070821	0.000398430185070821
185	0.0647838491690368	0.910641313048288	0.00121007535632237	0.00506438945423809	0.133664027507254	0.5879164563974	0.4120835436026	0.00121007535632237	0.00121007535632237
263	0.0346998591522528	0.824238060144311	0.128663466797308	0.133900384533355	0.225261370763217	0.728664311461459	0.271335688538541	0.128441742457677	0.128441742457677
264	0.0659502664298401	0.65523623445826	0.261598579040853	0.271563055062167	0.478738898756661	0.545591474245116	0.454408525754885	0.261314387211368	0.261314387211368
265	0.0733271617438597	0.629345907946885	0.291191020337316	0.294512106922788	0.478832412416467	0.764587612462753	0.235412387537247	0.290948014001794	0.290948014001794
279	0.00680840317350081	0.829836845747009	0.150552734836586	0.151798382534995	0.595368408838638	0.297593340392004	0.702406659607997	0.150552734836586	0.150552734836586
280	0.0141074605850106	0.498198498007475	0.468078153589608	0.468078153589608	0.758363858950624	0.613782361259117	0.386217638740883	0.468078153589608	0.468078153589608
281	0.0222919783211124	0.431885621796601	0.538538882213012	0.538538882213012	0.609289550481889	0.923461755401328	0.0765382445986708	0.538538882213012	0.538538882213012
359	0.00867552361342444	0.380523460416967	0.597188159844719	0.608040761190311	0.67762855906307	0.856993097177231	0.143006902822769	0.606158769295335	0.606158769295335
360	0.0104926408432631	0.277804249110737	0.696729521067724	0.711337457410552	0.724596339930676	0.958022623223803	0.0419773767761974	0.710383580970256	0.710383580970256
361	0.00972145067851758	0.341845528578524	0.633398990092636	0.646613564644861	0.673780572078727	0.933969035808644	0.0660309641913563	0.644179300911556	0.644179300911556
375	0.00759078005272062	0.938973912849404	0.0228523963236268	0.0282379929094497	0.19543650745517	0.584824844387796	0.415175155612204	0.0228523963236268	0.0228523963236268
376	0.0140721556565386	0.90129277200145	0.056366155164207	0.059805277030681	0.129479338547766	0.769483303783283	0.230516696216717	0.0561667857806433	0.056366155164207
377	0.060641664957066	0.796499610331854	0.11980559072624	0.128458619376865	0.567578684075267	0.356408143510621	0.64359185648938	0.119612316935998	0.120143819859164
455	0.118074240910565	0.855692626547113	0.0152263735690643	0.0247370365705364	0.185191350581664	0.683912824122115	0.316087175877885	0.0152263735690643	0.0152263735690643
456	0.0861265309210467	0.883337329874509	0.0206195878390595	0.0295337981289348	0.197285942476308	0.596693428532227	0.403306571467774	0.0206195878390595	0.0206195878390595
457	0.219917848166618	0.70225302915974	0.0734714255725949	0.0767005751006568	0.374340222816045	0.722462399083168	0.277537600916833	0.0734714255725949	0.0734714255725949
471	0.0401683583539283	0.839061200194151	0.0804324965089671	0.103287247285699	0.144421854809653	0.853798612826774	0.146201387173225	0.0801169865758975	0.0801169865758975
472	0.0545348874023619	0.724759946991592	0.164611007838189	0.198487541667232	0.287532169138432	0.78641557777808	0.213584422221921	0.16445270627824	0.16445270627824
473	0.0687757506996003	0.675517060889347	0.208631473678362	0.241542658802682	0.32315245583819	0.827876402490196	0.172123597509803	0.207871197522669	0.207871197522669
519	0.00646398735179125	0.889108641781103	0.0726594989501309	0.084293182770798	0.201638074453585	0.661637019108711	0.338362980891288	0.0707777991280462	0.073107522717294
520	0.00656655102420405	0.814783365815657	0.141687625178248	0.151761188879993	0.268543902353553	0.730296977391764	0.269703022608236	0.137450097177407	0.142496313728027
521	0.0128325345456398	0.731934151702697	0.216817707140594	0.226677849499145	0.271263732305481	0.852507849750992	0.147492150249007	0.207716037271162	0.219031626838564
