## Supplementary Data 2 - RL&SL Digestion Chromatography for "Dietary emulsifiers alter composition and activity of the human gut microbiota *in vitro*, irrespective of chemical or natural emulsifier origin": Overview_Peaks_SL_Chromatography.xlsx

### Sheet: Explanation_Experiment
This file explains the outcomes of chromatographic analyses of the digestion experiment with rhamnolipids (RL) and sophorolipids (SL)
Protocol was based on Minekus 2015
Experiment was performed in triplicate in 100mL penicillin bottles
Short protocol
Emulsifiers (1m%) were combined with nutritional medium.
Stage 1: mouth stage: saliva medium, containing amylase, was added, after which samples were taken immediately. Saliva medium was added 1:1 to the original nutritional medium.										--> T0 samples
Stage 2: Gastric stage: contents of penicillin bottle were acidified until pH 2 using 5M HCl and stomach medium, containing pepsine, was added in a 1:1 ratio tot the volume in the penicillin bottels. After incubation for 2 h at 37°C, a second round of aliquots were taken.										--> T1 samples
Stage 3: small intestinal stage: pH was brought back to 6 using 1M NaOH and pancreatic juice, containing bile acids lipase and protease, were added in a 1/1 ratio to the volume in the penicillin bottles. After incubation of another 2h at 37°C, a last round of aliquots were sampled.												--> T2 samples
Composition Saliva fluid					Composition Gastric fluid				Composition small intestinal fluid
Product	Amount (mg/L)				Product	Amount (g/L)			Product	Amount (g/L)
KCl	1.12646				KCl	0.51474			KCl	0.50728
KH2PO4	0.5032				KH2PO4	0.1224			KH2PO4	0.1088
NaHCO3	1.1424				NaHCO3	2.1			NaHCO3	12.5
NaCl	0				NaCl	2.7612			NaCl	2.2464
MgCl2(H2O)6	0.0305				MgCl2(H2O)6	0.0244			MgCl2(H2O)6	0.0671
(NH4)2CO3	0.00576				(NH4)2CO3	0.048			(NH4)2CO3	0
Distilled water	1L				Distilled water	1L			Distilled water	1L
à Autoclave					à Autoclave				à Autoclave
[1]amylase 500 U/mg protein	150 mg	Added just before use			[2]Pepsin 666 U/mg	3.003	Added just before use		CaCl2.2H2O ( 147.0146 g/mol)	1.0001	Added just before use
CaCl2.2H2O ( 147.0146 g/mol)	2.50025	Added just before use			CaCl2.2H2O ( 147.0146 g/mol)	0.250025	Added just before use		Pancreatine	3	Added just before use
									Galextract DIFCO Oxgall!! = fresh dehydrated bile	8	Added just before use
[1] Need 75 U/mL in final mixture					[2] Need 2000 U/mL in final mixture

### Sheet: Discussion_peaks_HPLC
last 3 numbers file	Sample nr	compound ID	Sample point	Information protocol	Remarks
303	S1	SL	t0	after salivary stage: exposed to amylase	similar composition to standard: peak around 5,8 => di-acetylated lactonic sophorolipid compound
309	S2	SL	t0
314	S3	SL	t0
319	S4	RL	t0	after salivary stage: exposed to amylase	similar composition to standard: peak around 5,8
324	S5	RL	t0
329	S6	RL	t0
334	S7	SL	t1	after stomach stage: exposed to pepsine and pH 2	lower overall concenctration than at the start of the experiment (dilution is part of the experimental setup)
339	S8	SL	t1		mean component is non-or mono-acetylated lactonic SL (peak around 5,1-5,2) --> deacetylation can be caused by an enzyme or high pH.
344	S9	SL	t1		at the stomach stage, the pH was low however. Too low pH --> OH-FA can split off, explaining the drop in concentration. If pH drops lacton opening is expected as well.
349	S10	RL	t1	after stomach stage: exposed to pepsine and pH 2	Very low concentration. Signal very similar to blank. New peak at 3,6?
354	S11	RL	t1		The acidic pH may have led to RL-precipitation, by which it may have been missed during sampling.
359	S12	RL	t1
369	S13	SL	t2	after small intestinal stage: exposed to bile acids and pancreatic lipase and protease	Even more enriched for non- or mono-acetylated lactonic SL (Peak at 5,1) than t1. Concentration comparable to salivary stage. Most diAc-lacton gone.
374	S14	SL	t2		higher overall concentration compared to t1; lower than t0
379	S15	SL	t2
384	S16	RL	t2	after small intestinal stage: exposed to bile acids and pancreatic lipase and protease	6,2 peak is back, but smaller than in salivary stage. Through lipase activity?
389	S17	RL	t2
394	S18	RL	t2
399	S19	blanco
404	S20	SL st
409	S21	RL st

### Sheet: Standard
	S20	SL 2%
	2.687	966.842
	4.455	1458.31	A
	4.645	7016.26	A
	4.813	31786.5	A-2Ac-C18:1
	4.867	10632.7	L-Ac
	5.107	22624.6	L-1Ac-C18:1
	5.347	3177.75	L-1Ac-C18:0	to be confirmed
	5.498	52107	L-2Ac-C18:2
	5.58	5240.44	L-2Ac-C16:0	2 peaks because of omega and omega-1
	5.787	117808	L-2Ac-C18:1
	6.222	14946.7	L-2Ac-C18:0
